# Inhibitory proteins block substrate access by occupying the active site cleft of *Bacillus subtilis* intramembrane protease SpoIVFB

**DOI:** 10.1101/2021.07.09.451828

**Authors:** Sandra Olenic, Lim Heo, Michael Feig, Lee Kroos

**Affiliations:** Department of Biochemistry and Molecular Biology, Michigan State University, East Lansing, MI 48824

## Abstract

Intramembrane proteases function in numerous signaling pathways that impact health, but knowledge about regulation of intramembrane proteolysis is limited. We examined inhibition of intramembrane metalloprotease SpoIVFB by proteins BofA and SpoIVFA. We found that BofA residues in and near a predicted transmembrane segment are required for SpoIVFB inhibition, and cross-linking experiments indicated that this transmembrane segment occupies the SpoIVFB active site cleft. SpoIVFA is also required for SpoIVFB inhibition. The inhibitory proteins block access of the substrate N-terminal Proregion to the membrane-embedded SpoIVFB active site, based on additional cross-linking experiments; however, the inhibitory proteins did not prevent interaction between the substrate C-terminal region and the SpoIVFB soluble domain. A structural model was built of SpoIVFB in complex with BofA and parts of SpoIVFA and substrate, using partial homology and constraints from cross-linking and co-evolutionary analyses. The model predicts that conserved BofA residues interact to stabilize a transmembrane segment and a membrane-embedded C-terminal region. SpoIVFA is predicted to bridge the BofA C-terminal region and SpoIVFB, forming a membrane-embedded inhibition complex. Our results reveal a novel mechanism of intramembrane protease inhibition with clear implications for relief from inhibition *in vivo* and design of inhibitors as potential therapeutics.
