## Supplementary File 2 for "Inhibitory proteins block substrate access by occupying the active site cleft of *Bacillus subtilis* intramembrane protease SpoIVFB"

### Sheet: disteval.cross
Applied restraints from cross-linking, and distance evaluation, for the model of SpoIVFB in complex with part of Pro-sK
Chain 1	Residue 1	Chain 2	Residue 2	Minimum distance restraint (Å)	Maximum distance restraint (Å)	Distance in model between Ca atoms (Å)	Violation (Å)a	Usedb	Note
Within SpoIVFB chain A
PROA	10	PROA	223	5	16	15.7316	0	1	asymmetric, intrachain for A/D
PROA	154	PROA	201	3	10	10.1279	0.127898	1
PROA	154	PROA	246	4	12	12.8909	0.890941	1
PROA	217	PROA	223	5	15	11.987	0	1
PROA	217	PROA	246	4	12	11.5841	0	1
PROA	217	PROA	247	5	15	10.0344	0	1
PROA	223	PROA	243	5	15	14.3562	0	1	asymmetric, intrachain for A/D
PROA	223	PROA	246	4	12	11.5935	0	1
PROA	223	PROA	254	5	15	14.3068	0	1
PROA	223	PROA	255	5	15	14.6962	0	1
PROA	228	PROA	234	5	15	12.4996	0	1	asymmetric, intrachain for A/D
PROA	230	PROA	234	5	15	8.80599	0	1
PROA	230	PROA	246	4	12	11.5447	0	1	asymmetric, intrachain for A/D
PROA	234	PROA	246	4	12	11.4918	0	1	asymmetric, intrachain for A/D
PROA	246	PROA	254	4	12	11.5292	0	1
PROA	246	PROA	275	4	12	12.3979	0.397874	1	asymmetric, intrachain for A/D
Within SpoIVFB chain B
PROB	154	PROB	201	3	10	10.3702	0.370188	1
PROB	154	PROB	246	4	12	11.4978	0	1
PROB	217	PROB	223	5	15	7.19489	0	1
PROB	217	PROB	246	4	12	11.5365	0	1
PROB	217	PROB	247	5	15	13.6326	0	1
PROB	223	PROB	246	4	12	9.49905	0	1
PROB	223	PROB	254	5	15	11.3105	0	1
PROB	223	PROB	255	5	15	14.53	0	1
PROB	230	PROB	234	5	15	8.7836	0	1
PROB	246	PROB	254	4	12	11.6685	0	1
Within SpoIVFB chain C
PROC	154	PROC	201	3	10	10.2515	0.251513	1
PROC	154	PROC	246	4	12	11.5383	0	1
PROC	217	PROC	223	5	15	11.817	0	1
PROC	217	PROC	246	4	12	11.5448	0	1
PROC	217	PROC	247	5	15	10.3106	0	1
PROC	223	PROC	243	5	15	14.6357	0	1
PROC	223	PROC	246	4	12	8.11946	0	1
PROC	223	PROC	254	5	15	11.9514	0	1
PROC	223	PROC	255	5	15	14.5075	0	1
PROC	230	PROC	234	5	15	9.34438	0	1
PROC	246	PROC	254	4	12	11.5711	0	1
Within SpoIVFB chain D
PROD	10	PROD	223	5	16	15.6263	0	1
PROD	154	PROD	201	3	10	10.0209	0.020935	1
PROD	154	PROD	246	4	12	11.9538	0	1
PROD	217	PROD	223	5	15	11.4431	0	1
PROD	217	PROD	246	4	12	10.5966	0	1
PROD	217	PROD	247	5	15	11.9058	0	1
PROD	223	PROD	243	5	15	14.5925	0	1
PROD	223	PROD	246	4	12	11.2682	0	1
PROD	223	PROD	254	5	15	14.5514	0	1
PROD	223	PROD	255	5	15	14.489	0	1
PROD	228	PROD	234	5	15	12.0142	0	1
PROD	230	PROD	234	5	15	8.98783	0	1
PROD	230	PROD	246	4	12	11.6263	0	1
PROD	234	PROD	246	4	12	11.6771	0	1
PROD	246	PROD	254	4	12	11.1956	0	1
PROD	246	PROD	275	4	12	12.4045	0.404487	1
Cross SpoIVFB dimer of chains A/B
PROA	223	PROB	243	5	15	14.4838	0	1
PROA	223	PROB	258	5	15	10.2512	0	1
PROA	246	PROB	258	4	12	11.9413	0	1
PROA	254	PROB	258	4	12	5.32442	0	1
PROA	258	PROB	223	5	15	8.54653	0	1
PROA	258	PROB	246	4	12	11.931	0	1
PROA	258	PROB	254	4	12	4.56667	0	1
Cross SpoIVFB dimer of chains C/D
PROC	223	PROD	258	5	15	9.16939	0	1
PROC	246	PROD	258	4	12	12.0197	0.019715	1
PROC	254	PROD	258	4	12	5.69802	0	1
PROC	258	PROD	223	5	15	10.382	0	1
PROC	258	PROD	246	4	12	11.89	0	1
PROC	258	PROD	254	4	12	5.61186	0	1
Cross SpoIVFB tetramer for chains B/C
PROB	228	PROC	234	5	15	8.53759	0	1
PROB	230	PROC	246	4	12	11.8459	0	1
PROB	234	PROC	228	5	15	8.8819	0	1
PROB	234	PROC	246	4	12	6.8404	0	1
PROB	246	PROC	230	4	12	11.6679	0	1
PROB	246	PROC	234	4	12	5.72746	0	1
PROB	246	PROC	275	4	12	11.4549	0	1
PROB	275	PROC	246	4	12	11.4674	0	1
SpoIVFB chain A / Pro-sK chain Y
PROA	44	PROY	18	3	9	15.6828	6.68285	0	cross-linking was weak; can be satisfied assuming significant dynamics of Pro-sK when bound inside SpoIVFB
PROA	44	PROY	19	3	7	12.1812	5.18124	0	can be satisfied assuming significant dynamics of Pro-sK when bound inside SpoIVFB
PROA	44	PROY	20	3	7	10.546	3.54596	0	can be satisfied assuming significant dynamics of Pro-sK when bound inside SpoIVFB
PROA	44	PROY	22	3	7	6.67639	0	1
PROA	44	PROY	23	3	7	4.6804	0	1
PROA	44	PROY	24	3	7	7.27691	0.27691	1
PROA	44	PROY	25	3	7	9.46657	2.46657	0	can be satisfied assuming significant dynamics of Pro-sK when bound inside SpoIVFB
PROA	44	PROY	27	7	100	12.0533	0	1	no cross-linking was observed
PROA	70	PROY	18	3	7	19.2526	12.2526	0	can be satisfied assuming significant dynamics of Pro-sK when bound inside SpoIVFB
PROA	70	PROY	19	3	7	16.2783	9.27833	0	can be satisfied assuming significant dynamics of Pro-sK when bound inside SpoIVFB
PROA	70	PROY	20	3	7	13.5223	6.52227	0	can be satisfied assuming significant dynamics of Pro-sK when bound inside SpoIVFB
PROA	70	PROY	21	3	7	11.6446	4.64461	0	can be satisfied assuming significant dynamics of Pro-sK when bound inside SpoIVFB
PROA	70	PROY	22	3	7	9.3985	2.3985	0	can be satisfied assuming significant dynamics of Pro-sK when bound inside SpoIVFB
PROA	70	PROY	23	3	7	5.86253	0	1
PROA	70	PROY	24	3	7	5.58833	0	1
PROA	70	PROY	25	3	7	6.74962	0	1
PROA	70	PROY	27	3	7	6.79161	0	1
PROA	70	PROY	29	5	10	8.25684	0	1	cross-linking was weak
PROA	135	PROY	18	7	100	21.3894	0	1	no cross-linking was observed
PROA	135	PROY	19	7	100	18.5406	0	1	no cross-linking was observed
PROA	135	PROY	20	3	7	17.1609	10.1609	0	can be satisfied assuming significant dynamics of Pro-sK when bound inside SpoIVFB
PROA	135	PROY	21	3	7	15.0387	8.03872	0	can be satisfied assuming significant dynamics of Pro-sK when bound inside SpoIVFB
PROA	135	PROY	22	3	7	11.4651	4.46514	0	can be satisfied assuming significant dynamics of Pro-sK when bound inside SpoIVFB
PROA	135	PROY	24	3	7	6.7958	0	1
PROA	135	PROY	25	7	100	7.25576	0	1	no cross-linking was observed
PROA	201	PROY	68	3	10	9.64498	0	1
PROA	201	PROY	69	3	10	9.60895	0	1
PROA	204	PROY	39	5	15	14.5211	0	1
PROA	214	PROY	39	5	15	9.29396	0	1
PROA	214	PROY	46	5	15	9.91593	0	1
PROA	215	PROY	46	5	15	8.28583	0	1
PROA	217	PROY	38	5	15	10.4616	0	1
PROA	217	PROY	39	5	15	9.68586	0	1
PROA	217	PROY	46	5	15	6.01485	0	1
PROA	223	PROY	102	5	15	14.8242	0	1
PROA	231	PROY	97	5	15	14.6117	0	1
PROA	246	PROY	38	4	12	8.76105	0	1
PROA	246	PROY	39	4	12	9.28687	0	1
PROA	246	PROY	69	4	12	12.9314	0.931361	1
PROA	246	PROY	99	4	12	11.4903	0	1
PROA	246	PROY	102	4	12	8.60826	0	1
PROA	246	PROY	110	7	20	16.2669	0	1
SpoIVFB chain B / Pro-sK chain Y
PROB	59	PROY	69	5	15	14.6041	0	1
aThe distance between Ca atoms of residues in the model minus the theoretical maximum distance for the cross-linker, with negative values reported as 0.
bRestraints used in modeling are indicated by "1". Those with large maximum distance restraints exhibited weak or no cross-linking, as indicated in the "Note" column. Restraints not used in modeling are indicated by "0", but see the "Note" column.
