## Supplementary File 4 for "Inhibitory proteins block substrate access by occupying the active site cleft of *Bacillus subtilis* intramembrane protease SpoIVFB"

### Sheet: disteval.cross
Applied restraints from cross-linking, and distance evaluation, for the model of SpoIVFB in complex with BofA and parts of SpoIVFA and Pro-sK
Chain 1	Residue 1	Chain 2	Residue 2	Minimum distance restraint (Å)	Maximum distance restraint (Å)	Distance in model between Ca atoms (Å)	Violation (Å)a	Usedb	Note
Within SpoIVFB chain A
PROA	10	PROA	223	5	16	15.9378	0	1	asymmetric, intrachain for A/D
PROA	154	PROA	201	3	10	9.96695	0	1
PROA	154	PROA	246	4	12	12.1549	0.154873	1
PROA	217	PROA	223	5	15	12.2436	0	1
PROA	217	PROA	246	4	12	11.5392	0	1
PROA	217	PROA	247	5	15	14.2967	0	1
PROA	223	PROA	243	5	15	14.2944	0	1
PROA	223	PROA	246	4	12	11.6296	0	1
PROA	223	PROA	254	5	15	13.7937	0	1
PROA	223	PROA	255	5	15	14.5996	0	1
PROA	228	PROA	234	5	15	12.3864	0	1	asymmetric, intrachain for A/D
PROA	230	PROA	234	5	15	8.2495	0	1	asymmetric, intrachain for A/D
PROA	230	PROA	246	4	12	11.5293	0	1
PROA	234	PROA	246	4	12	11.5507	0	1	asymmetric, intrachain for A/D
PROA	246	PROA	254	4	12	12.1846	0.184598	1
PROA	246	PROA	275	4	12	12.4284	0.428416	1	asymmetric, intrachain for A/D
Within SpoIVFB chain B
PROB	154	PROB	201	3	10	9.78419	0	1
PROB	154	PROB	246	4	12	11.5727	0	1
PROB	217	PROB	223	5	15	7.67843	0	1
PROB	217	PROB	246	4	12	11.6186	0	1
PROB	217	PROB	247	5	15	13.4082	0	1
PROB	223	PROB	243	5	15	14.6173	0	1
PROB	223	PROB	246	4	12	6.67984	0	1
PROB	223	PROB	254	5	15	11.3018	0	1
PROB	223	PROB	255	5	15	14.3248	0	1
PROB	230	PROB	246	4	12	11.4057	0	1
PROB	246	PROB	254	4	12	12.2496	0.249576	1
Within SpoIVFB chain C
PROC	154	PROC	201	3	10	10.0537	0.053701	1
PROC	154	PROC	246	4	12	11.3197	0	1
PROC	217	PROC	223	5	15	7.34237	0	1
PROC	217	PROC	246	4	12	11.3687	0	1
PROC	217	PROC	247	5	15	13.0292	0	1
PROC	223	PROC	243	5	15	14.5241	0	1
PROC	223	PROC	246	4	12	7.00024	0	1
PROC	223	PROC	254	5	15	10.7054	0	1
PROC	223	PROC	255	5	15	14.3383	0	1
PROC	230	PROC	246	4	12	11.6742	0	1
PROC	246	PROC	254	4	12	11.5994	0	1
Within SpoIVFB chain D
PROD	10	PROD	223	5	16	15.5058	0	1
PROD	154	PROD	201	3	10	9.86205	0	1
PROD	154	PROD	246	4	12	11.8622	0	1
PROD	217	PROD	223	5	15	11.5769	0	1
PROD	217	PROD	246	4	12	11.4257	0	1
PROD	217	PROD	247	5	15	13.7753	0	1
PROD	223	PROD	243	5	15	14.6294	0	1
PROD	223	PROD	246	4	12	11.3172	0	1
PROD	223	PROD	254	5	15	14.5174	0	1
PROD	223	PROD	255	5	15	14.6271	0	1
PROD	228	PROD	234	5	15	11.4401	0	1
PROD	230	PROD	234	5	15	8.74001	0	1
PROD	230	PROD	246	4	12	11.9994	0	1
PROD	234	PROD	246	4	12	11.6382	0	1
PROD	246	PROD	254	4	12	11.3789	0	1
PROD	246	PROD	275	4	12	11.8044	0	1
Cross SpoIVFB dimer of chains A/B
PROA	223	PROB	258	5	15	10.3426	0	1
PROA	246	PROB	258	4	12	11.6152	0	1
PROA	254	PROB	258	4	12	4.80189	0	1
PROA	258	PROB	223	5	15	9.32491	0	1
PROA	258	PROB	246	4	12	11.7934	0	1
PROA	258	PROB	254	4	12	4.79897	0	1
Cross SpoIVFB dimer of chains C/D
PROC	223	PROD	258	5	15	9.20392	0	1
PROC	246	PROD	258	4	12	11.5689	0	1
PROC	254	PROD	258	4	12	4.88363	0	1
PROC	258	PROD	223	5	15	10.8249	0	1
PROC	258	PROD	246	4	12	11.3575	0	1
PROC	258	PROD	254	4	12	5.45332	0	1
Cross SpoIVFB tetramer for chains B/C
PROB	228	PROC	234	5	15	11.1194	0	1
PROB	230	PROC	234	5	15	9.08773	0	1
PROB	234	PROC	228	5	15	10.871	0	1
PROB	234	PROC	230	5	15	9.12163	0	1
PROB	234	PROC	246	4	12	11.2351	0	1
PROB	246	PROC	234	4	12	10.2394	0	1
PROB	246	PROC	275	4	12	11.6482	0	1
PROB	275	PROC	246	4	12	11.5998	0	1
SpoIVFB chain A / Pro-sK chain Y
PROA	201	PROY	68	3	10	9.1735	0	1
PROA	201	PROY	69	3	10	9.51574	0	1
PROA	204	PROY	39	5	15	14.725	0	1
PROA	214	PROY	39	5	15	10.6291	0	1
PROA	214	PROY	46	5	15	13.9761	0	1
PROA	215	PROY	46	5	15	10.4463	0	1
PROA	217	PROY	38	5	15	12.65	0	1
PROA	217	PROY	39	5	15	11.0489	0	1
PROA	217	PROY	46	5	15	10.5476	0	1
PROA	223	PROY	102	5	15	14.7216	0	1
PROA	231	PROY	97	5	15	14.5955	0	1
PROA	246	PROY	38	4	12	9.83196	0	1
PROA	246	PROY	39	4	12	11.7869	0	1
PROA	246	PROY	69	4	12	12.3197	0.319707	1
PROA	246	PROY	99	4	12	11.681	0	1
PROA	246	PROY	102	4	12	8.71821	0	1
PROA	246	PROY	110	7	20	17.8883	0	1
SpoIVFB chain B / Pro-sK chain Y
PROB	59	PROY	69	5	15	14.7475	0	1
SpoIVFB chain A / BofA chain F
PROA	30	PROF	62	3	9	8.33546	0	1	cross-linking was weak
PROA	30	PROF	63	3	7	6.42923	0	1
PROA	32	PROF	56	3	7	6.61884	0	1
PROA	33	PROF	56	9	99	8.41727	-0.582731	1	no cross-linking was observed
PROA	44	PROF	46	3	7	6.33401	0	1
PROA	44	PROF	76	9	99	12.7003	0	1	no cross-linking was observed
PROA	70	PROF	46	9	99	8.20302	-0.796983	1	no cross-linking was observed
PROA	86	PROF	40	9	99	9.92246	0	1	no cross-linking was observed
PROA	86	PROF	41	3	7	6.7871	0	1
PROA	135	PROF	46	3	7	6.84756	0	1
PROA	181	PROF	57	3	7	6.70714	0	1
SpoIVFB chain A / SpoIVFA chain H
PROA	44	PROH	82	9	99	23.9281	0	1	no cross-linking was observed
aThe distance between Ca atoms of residues in the model minus the theoretical maximum distance for the cross-linker, with negative values reported as 0.
bRestraints used in modeling are indicated by "1". Those with large maximum distance restraints exhibited weak or no cross-linking, as explained in the "Note" column.
